# Arabidopsis uses a molecular grounding mechanism and a biophysical circuit breaker to limit floral abscission signaling

**DOI:** 10.1101/2022.07.14.500021

**Authors:** Isaiah W. Taylor, O. Rahul Patharkar, Medhavinee Mijar, Che-Wei Hsu, John Baer, Chad E. Niederhuth, Uwe Ohler, Philip N. Benfey, John C. Walker

## Abstract

Abscission is the programmed separation of plant organs. It is widespread in the plant kingdom with important functions in development and environmental response. In Arabidopsis, abscission of floral organs (sepals, petals, and stamens) is controlled by two receptor-like protein kinases HAESA (HAE) and HAESA LIKE-2 (HSL2), which orchestrate the programmed dissolution of the abscission zone connecting floral organs to the developing fruit. In this work, we use single-cell RNA-Sequencing to characterize the core *HAE/HSL2* abscission gene expression program. We identify the *MAP KINASE PHOSPHATASE-1/MKP1* gene as a negative regulator of this pathway. MKP1 acts prior to activation of HAE/HSL2 signaling to establish a signaling threshold required for the initiation of abscission. By analogy to electrical circuit control, we liken MKP1 to a molecular grounding mechanism that dissipates errant pathway activation absent HAE/HSL2 signaling. Furthermore, we use single-cell data to identify genes expressed in two sub-populations of abscission zone cells: those proximal and those distal to the plane of separation. We identify *INFLORESCENCE DEFICIENT IN ABSCISSION/IDA*, encoding the activating ligand of HAE/HSL2, as one of the mRNAs most highly enriched in distal abscission zone cells at the base of the abscising organs. We show how this expression pattern forms a biophysical circuit breaker whereby, when the organ is shed, the source of the IDA peptide is removed, leading to cessation of HAE/HSL2 signaling. Overall, this work provides insight into the multiple control mechanisms acting on the abscission-signaling pathway.
