## Supplemental Table 1 for "Arabidopsis uses a molecular grounding mechanism and a biophysical circuit breaker to limit floral abscission signaling": supplemental_table_1_metrics.csv

Sample	Median number of counts	Median number of genes detected	Number of cells
WT receptacle 1	6058	2103	7509
WT receptacle 2	3610	1508	7571
HAE-YFP sorted 1	1521	748.5	878
HAE-YFP sorted 2	5859	1881	211
hae hsl2 receptacle 1	1781	1000	14492
hae hsl2 receptacle 2	3710	1522.5	7578
HAE-YFP K711E sorted 1	1975.5	955.5	1302
HAE-YFP K711E sorted 2	1183	679	1125
