## Supplemental Table 8 for "Arabidopsis uses a molecular grounding mechanism and a biophysical circuit breaker to limit floral abscission signaling": supplemental_table_10_pseudobulk_bulk_intersection.csv

genes
AT1G02390
AT1G05260
AT1G15385
AT1G25340
AT1G30730
AT1G30760
AT1G35910
AT1G44970
AT1G58340
AT1G71380
AT1G73260
AT2G18969
AT2G20800
AT2G20825
AT2G23510
AT2G32100
AT2G37360
AT2G41800
AT2G41810
AT2G41850
AT2G43880
AT2G43890
AT3G03555
AT3G06390
AT3G07000
AT3G07920
AT3G07970
AT3G11430
AT3G17580
AT3G22060
AT3G22600
AT3G22620
AT3G24670
AT3G25655
AT3G27400
AT3G44540
AT3G44560
AT3G55090
AT3G55720
AT3G59850
AT4G04510
AT4G10350
AT4G17160
AT4G18340
AT4G18940
AT4G22960
AT4G23150
AT4G23690
AT4G27810
AT4G30610
AT4G30850
AT4G33420
AT5G02580
AT5G03820
AT5G20045
AT5G23970
AT5G30500
AT5G38680
AT5G38900
AT5G43570
AT5G43580
AT5G44568
AT5G44572
AT5G52390
AT5G57400
AT5G59330
AT5G61890
