## Supplemental Table 13 for "Arabidopsis uses a molecular grounding mechanism and a biophysical circuit breaker to limit floral abscission signaling": supplemental_table_13_primers.xlsx

### Sheet: Sheet1
Sequence	Description
caccCCATATGTAATATATGGATATGAATTCGGATG	At1g68320/MYB62 promoter F, topo cloning
CTTAGTTTAAGTTTCCTAATTACTTAATGAT	At1g68320/MYB62 promoter R
caccAGAGTGTTTTTAAGAACAGAAAAGTCATAC	At3g59850/PPG promoter F, topo cloning
GATGGGTGTGTGGGATTTGAAAC	At3g59850/PPG promoter R
caccCTTAGTTCATAAGAGAACAGAGTATGAATAG	At5g03820/GDSL promoter F, topo cloning
AATAATGTAGTAAAAGATAGAGATAGGAGTGAG	At5g03820/GDSL promoter R
cacctgcacgccgttTGCCCCTTTTACATGGATACCA	At3g44550/FAR5 promoter F, AarI cloning
cacctgcagctttgcGTCTGGACTTTGGTCTAATTCGGA	At3g44550/FAR5 promoter R
agc tct ggt cta gct aag agg gag	AGC TCT GGT CTA GCT AAG AGG GAG
AGCTCTGGTCTAGCTAAGAGGGAG	fal-7 genotyping 5'
CGACCTTCCTGTCACCTGGTTG	fal-7 genotyping 3'. Use with Lba1 for T-DNA band. Use with fal-7 5' for WT
TGGTTCACGTAGTGGGCCATCG	Lba1
TCTGATGTTGTTTTGCGTTTTC	MKP1 gene sequencing primer fragment 1, F, 1169
AACGCATGAACCCTCTTTTG	MKP1 gene sequencing primer fragment 1, R, 1169
TCTGCTAGAGGTATTGCTGATCC	MKP1 gene sequencing primer fragment 2, F, 1200, flanks fal-3 mutation
ATCACCTCCCGATTTGTGTC	MKP1 gene sequencing primer fragment 2, R, 1200, flanks fal-3 mutation
TTCAGATTTGCCAGAGAAGG	MKP1 gene sequencing primer fragment 3, F, 1057
CCCCAACATCAACTTCCATAAG	MKP1 gene sequencing primer fragment 3, R, 1057
