## Supplemental Table 14 for "Arabidopsis uses a molecular grounding mechanism and a biophysical circuit breaker to limit floral abscission signaling": supplemental_table_14_marker_genes.csv

SUC2	AT1G22710	companion_cells
PP2-a1	AT4G19840	companion_cells
ATML1	AT4G21750	epidermis
PDF1	AT2G42840	epidermis
FIDDLEHEAD	AT2G26250	epidermis
DCR	AT5G23940	epidermis
EDA17	AT1G72970	epidermis
FAMA	AT3G24140	guard_cells
EPF1	AT2G20875	guard_cells
MYB60	AT1G08810	guard_cells
ALMT12	AT4G17970	guard_cells
SCAP1	AT5G65590	guard_cells
RBCS2b	AT5G38420	mesophyll
STOMAGEN	AT4G12970	mesophyll
PNSL1	AT2G39470	mesophyll
ESM1	AT3G14210	mesophyll
GER1	AT5G20630	mesophyll
CLE25	AT3G28455	phloem
SMXL5	AT5G57130	phloem
OBP2	AT1G07640	phloem
FAF3	AT5G19260	phloem
CYP79b3	AT2G22330	phloem
SEOR1	AT3G01680	sieve_element
XCP2	AT1G20850	tracheary_element
AST68	AT5G10180	vascular_subtype_1
GDU4	AT2G24762	vascular_subtype_1
NIP6	AT1G80760	vascular_subtype_1
TED4	AT3G18280	vascular_subtype_1
SULTR3_4	AT3G15990	vascular_subtype_1
PXY	AT5G61480	xylem
TMO5	AT3G25710	xylem
ACL5	AT5G19530	xylem
T5L1	AT1G68810	xylem
PIN6	AT1G77110	xylem
HAESA	AT4G28490	abscission_zone
HSL2	AT5G65710	abscission_zone
IDA	AT1G68765	abscission_zone
QRT2	AT3G07970	abscission_zone
PGAZAT	AT2G41850	abscission_zone
phloem
